# Correlating Disordered Activation Domain Ensembles with Gene Expression Levels

**DOI:** 10.1101/2024.10.19.619222

**Authors:** Eduardo Flores, Aleah R. Camacho, Estefania Cuevas-Zepeda, Mary B. McCoy, Feng Yu, Max V. Staller, Shahar Sukenik

## Abstract

Transcription factor proteins bind to specific DNA promoter sequences and initiate gene transcription. In eukaryotes, most transcription factors contain intrinsically disordered activation domains (ADs) that regulate their transcriptional activity. Like other disordered protein regions, ADs do not have a fixed three-dimensional structure and instead exist in an ensemble of conformations. Disordered ensembles contain sequence-encoded structural preferences which are often linked to their function. We hypothesize this link exists between the structural preferences of disordered AD ensembles and their ability to induce gene expression. To test this, we used FRET microscopy to measure the ensemble dimensions of two activation domains, HIF-1α and CITED2, in live cells, and correlate this structural information with transcriptional activity. We find that point mutations that expanded the HIF-1α ensemble increased transcriptional activity, while those that compacted it reduced activity. Conversely, CITED2 showed no correlation between ensemble dimensions and activity. Our results reveal a sequence-dependent relationship between AD ensemble dimensions and their transcriptional activity.

**WHY IT MATTERS:** Transcription factors have activation domains (ADs) that bind to coactivator complexes to initiate gene transcription. Despite their key role, a comprehensive understanding of what drives their transcriptional activity has remained elusive. Efforts to understand AD activity have largely focused on their amino acid composition. In recent years, it is increasingly realized that the structural ensembles of disordered proteins contain biases that dictate their structural properties. For ADs, ensemble structures remain poorly explored, especially in relation to their activity. Here we report a mutational study of two ADs, HIF-1α and CITED2, that examines how ensemble dimensions correlate with activity. Our findings suggest that ensemble dimensions may drive activity in some ADs, and that AD ensemble dimensions can be modulated not only through mutations, but also through changes in the cellular environment.
