## Supplementary material for "Correlating Disordered Activation Domain Ensembles with Gene Expression Levels": Table S2

### Sheet: HIF1A_BASAL_COUNTS
mut name	well	Total Cells
MA>W	10_220407	108
MA>W	10_220906	246
MA>W	11_220906	252
MA>W	12_220906	125
MA>W	14_220407	46
MA>W	9_220407	159
NQ>W	10_220421	179
NQ>W	11_220421	96
NQ>W	12_220421	127
NQ>W	2_220407	288
NQ>W	4_220906	207
NQ>W	5_220407	294
NQ>W	5_220906	131
NQ>W	6_220906	167
NQ>W	7_220407	311
NQ>W	9_220421	136
RK>D	0_220407	200
RK>D	13_220421	583
RK>D	14_220421	228
RK>D	15_220421	44
RK>D	16_220421	192
RK>D	4_220407	254
RK>D	7_220906	345
RK>D	8_220407	373
RK>D	8_220906	153
RK>D	9_220906	378
RK>E	12_220407	165
RK>E	13_220407	126
RK>E	13_220906	473
RK>E	14_220906	224
RK>E	15_220407	215
RK>E	15_220906	148
RK>E	5_220421	195
RK>E	6_220407	38
RK>E	6_220421	783
RK>E	7_220421	346
RK>E	8_220421	279
WT	11_220407	464
WT	1_220407	351
WT	1_220421	756
WT	1_220906	336
WT	2_220421	257
WT	2_220906	352
WT	3_220407	642
WT	3_220421	66
WT	3_220906	291
WT	4_220421	292

### Sheet: CITED2_BASAL_COUNTS
mut name	well	Total Cells
ED>A0to20	10_220407	182
ED>A0to20	12_220407	19
ED>A0to20	18_220407	20
ED>A0to20	3_220407	491
ED>A0to20	4_220407	59
FL>A	10_220407	41
FL>A	12_220906	205
FL>A	16_220407	14
FL>A	1_220407	12
FL>A	3_220906	126
FL>A	6_220906	160
FL>A	7_220407	15
FL>A	8_220407	24
L>F	11_220407	27
L>F	12_220407	7
L>F	13_220906	248
L>F	17_220906	198
L>F	1_220407	305
L>F	1_220906	73
L>F	9_220407	150
L>W	11_220407	3
L>W	11_220906	200
L>W	13_220407	11
L>W	14_220906	174
L>W	15_220407	33
L>W	2_220407	393
L>W	5_220407	282
L>W	7_220407	179
RK>Amut20to39	0_220906	132
RK>Amut20to39	13_220407	10
RK>Amut20to39	4_220407	24
RK>Amut20to39	4_220906	192
RK>Amut20to39	8_220906	320
RK>Amut20to39	9_220407	10
RK>E	0_220407	681
RK>E	10_220906	177
RK>E	15_220906	117
RK>E	17_220407	127
RK>E	3_220407	1050
RK>E	6_220407	401
RK>E	7_220906	433
RK>E	8_220407	124
WT	0_220407	331
WT	14_220407	195
WT	16_220906	85
WT	2_220906	158
WT	5_220906	290
WT	6_220407	333
WT	9_220906	52
