## Supplementary material for "Correlating Disordered Activation Domain Ensembles with Gene Expression Levels": Table S3

### Sheet: HIF1A_CITED2_OSMOTIC_COUNTS
mut name	condition	well	Total Cells
GS24	100	A2_24_230811	46
GS24	100	B2_24_230811	55
GS24	100	C10_24_230304	65
GS24	100	C2_24_230811	31
GS24	100	G2_24_230511	279
GS24	300	A3_24_230811	88
GS24	300	B11_24_230304	105
GS24	300	B3_24_230811	40
GS24	300	C11_24_230304	81
GS24	300	G3_24_230511	181
GS24	300	H3_24_230511	260
GS24	750	B4_24_230811	74
GS24	750	C12_24_230304	32
GS24	750	C4_24_230811	65
GS24	750	D12_24_230304	56
GS24	750	G4_24_230511	63
GS24	750	H4_24_230511	68
WT_CITED2	100	B10_10_230323	49
WT_CITED2	100	B4_10_230304	66
WT_CITED2	100	C10_10_230323	48
WT_CITED2	100	C2_10_230511	47
WT_CITED2	100	C4_10_230304	108
WT_CITED2	100	D2_10_230511	105
WT_CITED2	100	D4_10_230304	65
WT_CITED2	300	B11_10_230323	105
WT_CITED2	300	B5_10_230304	109
WT_CITED2	300	C11_10_230323	50
WT_CITED2	300	C3_10_230511	171
WT_CITED2	300	C5_10_230304	74
WT_CITED2	300	D3_10_230511	85
WT_CITED2	300	D5_10_230304	51
WT_CITED2	750	B12_10_230323	35
WT_CITED2	750	B6_10_230304	89
WT_CITED2	750	C4_10_230511	136
WT_CITED2	750	C6_10_230304	130
WT_CITED2	750	D4_10_230511	69
WT_CITED2	750	D6_10_230304	99
WT_HIF1A	100	B7_3_230323	56
WT_HIF1A	100	C2_3_230511	127
WT_HIF1A	100	C4_3_230304	80
WT_HIF1A	100	C7_3_230323	91
WT_HIF1A	100	D2_3_230511	192
WT_HIF1A	100	D4_3_230304	52
WT_HIF1A	300	B5_3_230304	81
WT_HIF1A	300	B8_3_230323	75
WT_HIF1A	300	C3_3_230511	130
WT_HIF1A	300	C5_3_230304	69
WT_HIF1A	300	C8_3_230323	38
WT_HIF1A	300	D3_3_230511	111
WT_HIF1A	300	D5_3_230304	96
WT_HIF1A	750	B6_3_230304	110
WT_HIF1A	750	B9_3_230323	76
WT_HIF1A	750	C4_3_230511	120
WT_HIF1A	750	C9_3_230323	50
WT_HIF1A	750	D4_3_230511	43
WT_HIF1A	750	D6_3_230304	62
